# Impact of trait exaggeration on sex-biased gene expression and genome architecture in a water strider

**DOI:** 10.1101/2020.01.10.901322

**Authors:** William Toubiana, David Armisén, Corentin Dechaud, Roberto Arbore, Abderrahman Khila

## Abstract

Exaggerated secondary sexual traits are widespread in nature and often evolve under strong directional sexual selection. Although heavily studied from both theoretical and empirical viewpoints, we have little understanding of how sexual selection influences sex-biased gene regulation during the development of sex-specific phenotypes, and how these changes are reflected in genomic architecture. This is primarily due to the lack of a representative genome and transcriptomes to study the development of secondary sexual traits. Here we present the genome and developmental transcriptomes, focused on the legs of the water strider *Microvelia longipes*, a species where males exhibit strikingly long third legs used as weapons. The quality of the genome assembly is such that over 90% of the sequence is captured in 13 scaffolds. The most exaggerated legs in males were particularly enriched in sex-biased genes, indicating a specific signature of gene expression in association with sex-specific trait exaggeration. We also found that male-biased genes showed patterns of fast evolution compared to non-biased and female-biased genes, indicative of directional or relaxed purifying selection. Interestingly, we found that female-biased genes that are expressed in the third legs only, but not male-biased genes, were over-represented in the X chromosome compared to the autosomes. An enrichment analysis for sex-biased genes along the chromosomes revealed that they can arrange in large genomic regions or in small clusters of two to four consecutive genes. The number and expression of these enriched regions were often associated with the exaggerated legs of males, suggesting a pattern of common regulation through genomic proximity in association with trait exaggeration. Our findings shed light on how directional sexual selection drives sex-biased gene expression and genome architecture along the path to trait exaggeration and sexual dimorphism.
