## Supplemental table 1 for "Impact of trait exaggeration on sex-biased gene expression and genome architecture in a water strider"

### Sheet: Feuil1
Genome metrics	Value
Genome size	668.14 Mb
Coverage	331.45X
Contig L50/N50	216.72 kb
Scaffold L50/N50	5 (54.155 Mb)
Scaffold L90/N90	12 (7.927 Mb)
# scaffolds	1935
% genome gaps	1.26%
