## Supplemental table 2 for "Impact of trait exaggeration on sex-biased gene expression and genome architecture in a water strider"

### Sheet: ML vs M.pul
Glm dNdS T1-legs ML vs M.pul
	Estimate	Std. Error	t value	Pr(>|t|)
(Intercept)	5.8111	0.6788	8.561	< 2e-16 ***
sex	2.5631	0.8473	3.025	0.002496 **
sex:unbiased	2.6695	0.6886	3.877	0.000107 ***
chr	-1.2349	2.7575	-0.448	0.654295
sex:chr	1.2403	3.4121	0.364	0.716242
sex:unbiased:chr	2.8155	2.8204	0.998	0.318190
Glm dNdS T2-legs ML vs M.pul
	Estimate	Std. Error	t value	Pr(>|t|)
(Intercept)	5.84711	0.65325	8.951	< 2e-16 ***
sex	4.40346	0.92749	4.748	2.11e-06 ***
sex:unbiased	2.64390	0.66336	3.986	6.81e-05 ***
chr	0.11053	3.02924	0.036	0.971
sex:chr	0.03879	4.08870	0.009	0.992
sex:unbiased:chr	1.25478	3.08264	0.407	0.684
Glm dNdS T3-legs ML vs M.pul
	Estimate	Std. Error	t value	Pr(>|t|)
(Intercept)	6.3473	0.3802	16.696	< 2e-16 ***
sex	5.5981	0.6038	9.271	< 2e-16 ***
sex:unbiased	1.9903	0.3993	4.984	6.4e-07 ***
chr	0.1339	1.7833	0.075	0.940
sex:chr	0.3449	2.5533	0.135	0.893
sex:unbiased:chr	1.1573	1.8860	0.614	0.539

### Sheet: ML vs M.sp
Glm dNdS T1-legs ML vs M.sp
	Estimate	Std. Error	t value	Pr(>|t|)
(Intercept)	6.7342	0.8136	8.277	< 2e-16 ***
sex	2.7010	1.0219	2.643	0.00823 **
sex:unbiased	2.1674	0.8237	2.631	0.00853 **
chr	-1.1352	3.4788	-0.326	0.74419
sex:chr	-0.4474	4.0293	-0.111	0.91159
sex:unbiased:chr	2.9-210	3.5408	0.825	0.40942
Glm dNdS T2-legs ML vs M.sp
	Estimate	Std. Error	t value	Pr(>|t|)
(Intercept)	6.2382	0.7707	8.094	7.01e-16 ***
sex	5.1203	1.0732	4.771	1.88e-06 ***
sex:unbiased	2.7171	0.7806	3.481	0.000503 ***
chr	-0.6098	3.3031	-0.185	0.853539
sex:chr	0.7538	4.5497	0.166	0.868421
sex:unbiased:chr	2.2511	3.3608	0.670	0.503006
Glm dNdS T3-legs ML vs M.sp
	Estimate	Std. Error	t value	Pr(>|t|)
(Intercept)	7.3124	0.4708	15.533	< 2e-16 ***
sex	4.4699	0.6758	6.614	4.08e-11 ***
sex:unbiased	1.5050	0.4904	3.069	0.00216 **
chr	-0.1326	2.1355	-0.062	0.95048
sex:chr	-1.8061	2.6380	-0.685	0.49360
sex:unbiased:chr	2.1495	2.2554	0.953	0.34060

### Sheet: ML vs M.ame
Glm dNdS T1-legs ML vs M.ame
	Estimate	Std. Error	t value	Pr(>|t|)
(Intercept)	6.2271	0.7022	8.868	<2e-16 ***
sex	1.0148	0.8065	1.258	0.208
sex:unbiased	0.8716	0.7076	1.232	0.218
chr	1.8520	4.9980	0.371	0.711
sex:chr	1.6432	5.4720	0.300	0.764
sex:unbiased:chr	-0.7815	5.0151	-0.156	0.876
Glm dNdS T2-legs ML vs M.ame
	Estimate	Std. Error	t value	Pr(>|t|)
(Intercept)	4.9167	0.5127	9.591	< 2e-16 ***
sex	3.1462	0.6930	4.540	5.75e-06 ***
sex:unbiased	2.2107	0.5201	4.251	2.17e-05 ***
chr	4.9910	4.9450	1.009	0.313
sex:chr	-2.0214	5.5765	-0.362	0.717
sex:unbiased:chr	-3.9801	4.9622	-0.802	0.423
Glm dNdS T3-legs ML vs M.ame
	Estimate	Std. Error	t value	Pr(>|t|)
(Intercept)	5.6724	0.3143	18.049	< 2e-16 ***
sex	3.0318	0.4317	7.023	2.44e-12 ***
sex:unbiased	1.3493	0.3276	4.119	3.86e-05 ***
chr	-0.5948	1.3591	-0.438	0.662
sex:chr	1.9996	1.8365	1.089	0.276
sex:unbiased:chr	1.7162	1.4311	1.199	0.230

### Sheet: ML vs M.cal
Glm dNdS T1-legs ML vs M.cal
	Estimate	Std. Error	t value	Pr(>|t|)
(Intercept)	5.8903	0.6155	9.569	<2e-16 ***
sex	1.4909	0.7430	2.006	0.0449 *
sex:unbiased	1.0842	0.6209	1.746	0.0808 .
chr	-1.9083	1.9893	-0.959	0.3375
sex:chr	1.1753	2.5036	0.469	0.6388
sex:unbiased:chr	3.0494	2.0299	1.502	0.1331
Glm dNdS T2-legs ML vs M.cal
	Estimate	Std. Error	t value	Pr(>|t|)
(Intercept)	4.8906	0.4926	9.929	< 2e-16 ***
sex	3.3277	0.7182	4.633	3.69e-06 ***
sex:unbiased	2.1061	0.4995	4.216	2.52e-05 ***
chr	-0.7922	1.7597	-0.450	0.653
sex:chr	2.1429	3.2069	0.668	0.504
sex:unbiased:chr	1.9127	1.8057	1.059	0.290
Glm dNdS T3-legs ML vs M.cal
	Estimate	Std. Error	t value	Pr(>|t|)
(Intercept)	5.5150	0.2867	19.237	< 2e-16 ***
sex	3.3094	0.4144	7.986	1.69e-15 ***
sex:unbiased	1.3965	0.2997	4.659	3.25e-06 ***
chr	-1.0477	1.1001	-0.952	0.3410
sex:chr	1.3645	1.6180	0.843	0.3991
sex:unbiased:chr	2.3371	1.1849	1.972	0.0486 *
