## Supplemental table 4 for "Impact of trait exaggeration on sex-biased gene expression and genome architecture in a water strider"

### Sheet: Feuil1
Sample	Reads	Hisat2 Overal Alignment rate	Hisat2 Aligned concordantly exactly 1 times	Hisat2 Aligned concordantly exactly 1 times
L1-F-B-R1	49041461	90.11	36228560	73.87
L1-F-B-R2	47963890	90.31	35271572	73.54
L1-F-B-R3	48099242	90.98	36902758	76.72
L1-F-S-R1	48667273	88.80	34906909	71.73
L1-F-S-R2	48484086	88.99	36083617	74.42
L1-F-S-R3	48602231	89.60	35121277	72.26
L1-M-B-R1	49233285	90.68	36152045	73.43
L1-M-B-R2	48633078	91.47	34500256	70.94
L1-M-B-R3	48512675	91.12	36441131	75.12
L1-M-S-R1	48221191	90.29	34051512	70.62
L1-M-S-R2	48840237	90.14	33977226	69.57
L1-M-S-R3	48226775	89.34	34343220	71.21
L2-F-B-R1	48952516	89.91	36891575	75.36
L2-F-B-R2	48841398	90.34	38640035	79.11
L2-F-B-R3	49065737	91.05	35395488	72.14
L2-F-S-R1	47979225	88.87	33811193	70.47
L2-F-S-R2	48786435	89.33	36592806	75.01
L2-F-S-R3	48428508	89.55	34951145	72.17
L2-M-B-R1	49067171	91.33	35823353	73.01
L2-M-B-R2	48777017	91.13	34544156	70.82
L2-M-B-R3	49099190	90.94	36829187	75.01
L2-M-S-R1	48462648	90.22	34504457	71.2
L2-M-S-R2	48625263	89.95	34783241	71.53
L2-M-S-R3	49037014	90.38	33930732	69.19
L3-F-B-R1	48968087	90.11	36829672	75.21
L3-F-B-R2	48840162	90.44	37072881	75.91
L3-F-B-R3	48703331	90.84	37624757	77.25
L3-F-S-R1	48910387	88.60	36033625	73.67
L3-F-S-R2	48710590	89.38	36662038	75.27
L3-F-S-R3	48508285	89.34	36564719	75.38
L3-M-B-R1	48756870	90.78	35760135	73.34
L3-M-B-R2	48814129	91.27	34850291	71.39
L3-M-B-R3	48911065	90.88	35754802	73.1
L3-M-S-R1	48691572	90.95	32650548	67.06
L3-M-S-R2	48400141	90.20	33402563	69.01
L3-M-S-R3	48763992	90.66	34644144	71.04
